# PCaDB - a comprehensive and interactive database for transcriptomes from prostate cancer population cohorts

**DOI:** 10.1101/2021.06.29.449134

**Authors:** Ruidong Li, Jianguo Zhu, Wei-De Zhong, Zhenyu Jia

## Abstract

Prostate cancer (PCa) is a heterogeneous disease with highly variable clinical outcomes which presents enormous challenges in the clinical management. A vast amount of transcriptomics data from large PCa cohorts have been generated, providing extraordinary opportunities for the molecular characterization of the PCa disease and the development of diagnostic and prognostic signatures. The lack of an inclusive collection and harmonization of the scattered public datasets constrains the extensive use of the valuable resources. In this study, we present a user-friendly database, PCaDB, for a comprehensive and interactive analysis and visualization of gene expression profiles from 77 transcriptomics datasets with 9,068 patient samples. PCaDB also includes a single-cell RNA-sequencing (scRNAseq) dataset for normal human prostates and 30 published PCa prognostic signatures. The comprehensive data resources and advanced analytical methods equipped in PCaDB would greatly facilitate data mining to understand the heterogeneity of PCa and to develop machine learning models for accurate PCa diagnosis and prognosis to assist on clinical decision-making. PCaDB is publicly available at http://bioinfo.jialab-ucr.org/PCaDB/.
