## Supplementary Table S1 for "PCaDB - a comprehensive and interactive database for transcriptomes from prostate cancer population cohorts"

### Sheet: Datasets
Supplementary Table 1: Summary of the 77 transcriptomics datasets for PCa cohorts included in the PCaDB database
Dataset ID	Dataset Name	Alias	GEO/ArrayExpress Accession	SRA Accession	Total # of Samples	Platform	Data Preprocessing
PCaDB0001	TCGA-PRAD				547	Illumina HiSeq 2000	PCaDB
PCaDB0002	CPC-Gene		GSE107299		213	Affymetrix Human Gene 2.0 ST Array (Batch 1,3,4,5) Affymetrix Human Transcriptome Array 2.0 (Batch 2)	GEO
PCaDB0003	Taylor	MSKCC; MSKCC2010	GSE21034		185	Affymetrix Human Exon 1.0 ST Array	PCaDB
PCaDB0004	DKFZ	DKFZ2018			118	Illumina HiSeq 2000	cBioPortal
PCaDB0005	GSE54460		GSE54460	SRP036848	100	Illumina HiSeq 2000	PCaDB
PCaDB0006	Cambridge	CamCap:Cambridge	GSE70768		199	Illumina HumanHT-12 V4.0 Expression Beadchip	GEO
PCaDB0007	Stockholm	CamCap:Stockolm	GSE70769		94	Illumina HumanHT-12 V4.0 Expression Beadchip	GEO
PCaDB0008	CancerMap		GSE94767		236	Affymetrix Human Exon 1.0 ST Array	PCaDB
PCaDB0009	CIT		E-MTAB-6128		141	Affymetrix Human Gene 2.0 ST Array	PCaDB
PCaDB0010	Belfast		GSE116918		248	Almac Diagnostics Prostate Disease Specific Array (DSA)	GEO
PCaDB0011	GSE25136		GSE25136		79	Affymetrix Human Genome U133A Array	PCaDB
PCaDB0012	GSE41408		GSE41408		48	Affymetrix Human Exon 1.0 ST Array	PCaDB
PCaDB0013	GSE46691		GSE46691		545	Affymetrix Human Exon 1.0 ST Array	PCaDB
PCaDB0014	GSE51066		GSE51066		85	Affymetrix Human Exon 1.0 ST Array	PCaDB
PCaDB0015	GSE37199		GSE37199		107	Affymetrix Human Genome U133 Plus 2.0 Array	PCaDB
PCaDB0016	GSE44353		GSE44353		210	Illumina Custom Huamn Prostate Cancer DASL Panel 1.5K	GEO
PCaDB0017	GSE59745		GSE59745		42	Affymetrix Human Exon 1.0 ST Array	PCaDB
PCaDB0018	GSE79021		GSE79021		202	Affymetrix Human Gene 1.0 ST Array	PCaDB
PCaDB0019	GSE3933-GPL2695		GSE3933		26	SHBB (Stanford Functional Genomics Facility)	GEO
PCaDB0020	GSE35988-GPL6480		GSE35988		88	Agilent-014850 Whole Human Genome Microarray 4x44K G4112F	GEO
PCaDB0021	GSE35988-GPL6848		GSE35988		34	Agilent-012391 Whole Human Genome Oligo Microarray G4112A	GEO
PCaDB0022	SU2C-PCF-2019-Capture				208	Illumina HiSeq 2500	cBioPortal
PCaDB0023	SU2C-PCF-2019-PolyA				266	Illumina HiSeq 2500	cBioPortal
PCaDB0024	GSE62116		GSE62116		355	Affymetrix Human Exon 1.0 ST Array	PCaDB
PCaDB0025	GSE62667		GSE62667		182	Affymetrix Human Exon 1.0 ST Array	PCaDB
PCaDB0026	GSE79957		GSE79957		260	Affymetrix Human Exon 1.0 ST Array	PCaDB
PCaDB0027	GSE79956		GSE79956		211	Affymetrix Human Exon 1.0 ST Array	PCaDB
PCaDB0028	GSE79958		GSE79958		355	Affymetrix Human Exon 1.0 ST Array	PCaDB
PCaDB0029	GSE72291		GSE72291		139	Affymetrix Human Exon 1.0 ST Array	PCaDB
PCaDB0030	GSE79915		GSE79915		70	Affymetrix Human Exon 1.0 ST Array	PCaDB
PCaDB0031	GSE3325		GSE3325		19	Affymetrix Human Genome U133 Plus 2.0 Array	PCaDB
PCaDB0032	GSE32269		GSE32269		55	Affymetrix Human Genome U133A Array	PCaDB
PCaDB0033	GSE6919-GPL8300		GSE6919		171	Affymetrix Human Genome U95Av2 Array	PCaDB
PCaDB0034	GSE6919-GPL92		GSE6919		168	Affymetrix Human Genome U95B Array	PCaDB
PCaDB0035	GSE6919-GPL93		GSE6919		165	Affymetrix Human Genome U95C Array	PCaDB
PCaDB0036	GSE6752		GSE6752		31	GE Healthcare/Amersham Biosciences CodeLink™ UniSet Human 20K I Bioarray	GEO
PCaDB0037	GSE17951		GSE17951		154	Affymetrix Human Genome U133 Plus 2.0 Array	PCaDB
PCaDB0038	GSE8218		GSE8218		148	Affymetrix Human Genome U133A Array	PCaDB
PCaDB0039	E-TABM-26-U133A		E-TABM-26		57	Affymetrix GeneChip Human Genome HG-U133A	PCaDB
PCaDB0040	E-TABM-26-U133B		E-TABM-26		57	Affymetrix GeneChip Human Genome HG-U133B	PCaDB
PCaDB0041	GSE5132-GPL3834		GSE5132		31	FHCRC Human Prostate PEDB cDNA Array v4	GEO
PCaDB0042	GSE29079		GSE29079		95	Affymetrix Human Exon 1.0 ST Array	PCaDB
PCaDB0043	GSE97284		GSE97284		188	Affymetrix Human Gene 1.0 ST Array	PCaDB
PCaDB0044	GSE85698		GSE85698		93	Agilent-014850 Whole Human Genome Microarray 4x44K G4112F	GEO
PCaDB0045	GSE2109		GSE2109		83	Affymetrix Human Genome U133 Plus 2.0 Array	PCaDB
PCaDB0046	GSE62872		GSE62872		424	Affymetrix Human Gene 1.0 ST Array	PCaDB
PCaDB0047	SMMU				65	Illumina HiSeq 2000	cBioPortal
PCaDB0048	GSE77930		GSE77930		171	Agilent-016162 PEDB Whole Human Genome Microarray 4x44K	GEO
PCaDB0049	Neuroendocrine				49	Illumina HiSeq 2500	cBioPortal
PCaDB0050	Broad-Cornell				31	Agilent Microarray	cBioPortal
PCaDB0051	GSE111177		GSE111177	SRP133573	48	Illumina HiSeq 2500	PCaDB
PCaDB0052	GSE120741		GSE120741	SRP163173	92	Illumina HiSeq 2500	PCaDB
PCaDB0053	ERP006077			ERP006077	82	Illumina HiSeq 2000; Illumina Genome Analyzer II	PCaDB
PCaDB0054	SRP119917			SRP119917	68	Illumina HiSeq 2500	PCaDB
PCaDB0055	GSE104131		GSE104131	SRP118614	32	Illumina HiSeq 2500	PCaDB
PCaDB0056	GSE133626		GSE133626	SRP212704	60	Illumina HiSeq 2000	PCaDB
PCaDB0057	GSE80609		GSE80609	SRP073789	45	Illumina HiSeq 2000	PCaDB
PCaDB0058	GSE118435		GSE118435	SRP157215	41	Illumina HiSeq 2500	PCaDB
PCaDB0059	SRP151104			SRP151104	33	NextSeq 500	PCaDB
PCaDB0060	GSE22260		GSE22260	SRP002628	30	Illumina Genome Analyzer II	PCaDB
PCaDB0061	GSE114740		GSE114740	SRP148500	20	Illumina HiSeq 2000	PCaDB
PCaDB0062	E-MTAB-5021		E-MTAB-5021	ERP017433	18	Illumina HiSeq 2500	PCaDB
PCaDB0063	GSE95369		GSE95369	SRP100706	16	Illumina HiSeq 4000	PCaDB
PCaDB0064	GSE48403		GSE48403	SRP026387	14	Illumina HiSeq 2000	PCaDB
PCaDB0065	GSE51005		GSE51005	SRP030027	12	Illumina HiSeq 2000	PCaDB
PCaDB0066	GSE126078		GSE126078	SRP183532	98	Illumina HiSeq 2500	PCaDB
PCaDB0067	GSE12378		GSE12378		39	Affymetrix Human Exon 1.0 ST Array	PCaDB
PCaDB0068	GSE2443		GSE2443		20	Affymetrix Human Genome U133A Array	PCaDB
PCaDB0069	GSE26910		GSE26910		12	Affymetrix Human Genome U133 Plus 2.0 Array	PCaDB
PCaDB0070	GSE28680		GSE28680		24	Illumina HumanHT-12 V4.0 Expression Beadchip	GEO
PCaDB0071	GSE29650		GSE29650		30	Illumina HumanHT-12 V3.0 Expression Beadchip	GEO
PCaDB0072	GSE30521		GSE30521		23	Affymetrix Human Exon 1.0 ST Array	PCaDB
PCaDB0073	GSE32448		GSE32448		80	Affymetrix Human Genome U133 Plus 2.0 Array	PCaDB
PCaDB0074	GSE32571		GSE32571		98	Illumina HumanHT-12 V3.0 Expression Beadchip	GEO
PCaDB0075	GSE6956		GSE6956		89	Affymetrix Human Genome U133A 2.0 Array	PCaDB
PCaDB0076	GSE7055		GSE7055		57	Affymetrix Human Genome U133A 2.0 Array	PCaDB
PCaDB0077	GSE38241		GSE38241		39	Agilent-014850 Whole Human Genome Microarray 4x44K G4112F	GEO
